# *nubbin*, *ventral veinless*, and *pdm3* play diverse roles in butterfly wing pattern development

**DOI:** 10.64898/2026.08.06.742654

**Authors:** Jeanne M. C. McDonald, Qin Guo, Seydeanna Delgado, Connor A. Amendola, Iya A. Garg, Robert D. Reed

## Abstract

Butterfly wings present a tremendous gallery of colorful patterns, offering a unique opportunity to study how developmental pattern formation processes evolve. We still do not understand the genetic basis of several key aspects of wing pattern development, however. Three paralogous POU domain transcription factors *nubbin, ventral veinless* (*vvl*), and *pdm3* are all known wing development genes in *Drosophila melanogaster*. Here we combine gene expression and knockout approaches to show that each of these genes plays multiple novel wing patterning roles in the common buckeye butterfly, *Junonia coenia*. We found that *nubbin* controls eyespot pattern determination via a non-cell autonomous repressor-like effect originating at the wing veins, such that *nubbin* knockouts have larger eyespots. *nubbin* also regulates pigment identity and scale morphology across the wing. We also found that *vvl* regulates pigment identity of the discal bands and ventral hindwing. Last, we found that *pdm3* is required for determining the outer rings of eyespot patterns, where it is co-expressed with *spalt* and the lncRNA *ivory. pdm3* is also necessary for determining wing margin stripes, where it is again co-expressed with *spalt*, leading us to propose that the eyespot and wing margin gene regulatory networks could be homologous. Together, our work shows that POU domain transcription factors play diverse roles in butterfly wing pattern development and highlights *nubbin* as one of the first genes implicated in the repressive function of wing veins in color pattern determination.

**Highlights:**

- *nubbin* regulates eyespot development, likely via a repressor from the wing veins
- *nubbin* controls scale color and morphology across the wing
- *vvl* regulates color pattern readout and vein development
- *pdm3* coordinates eyespot development and is co-expressed with *spalt* and *ivory*
- Expression of genes in the eyespot and wing margin suggests network homology
