## Supplementary material for "*nubbin*, *ventral veinless*, and *pdm3* play diverse roles in butterfly wing pattern development": Table S1

### Sheet: Sheet1
gene	mutant phenotype	mutant IDs
nubbin*	ectopic eyespot	01, 04, 52, 53
	larger eyespot	01, 02, 03, 51, 52, 53
	margin pattern distortion	01, 04, 51, 53, 55
	change in scale color identity	01, 02, 03, 51, 52, 53, 54, 55
	change in scale morphology	01, 02, 03, 51, 52, 53, 54, 55
vvl	ectopic vein	57
	gain of melanin in discal bands	20, 62, 83
	loss of pigmentation of discal bands	03, 20, 57, 62, 78, 83
	expansion of discal band	62
	gain of ommochrome pigmentation on ventral hindwing	03, 07, 75
pdm3	loss of eyespot rings	01, 12, 45, 14, 16, 19, 30, 32, 33
	fusion of submarginal bands	01, 12, 45, 16, 33
	ommochrome pigmentation on ventral wings	01, 12, 45, 14, 16, 19, 32
	loss of black bars of discal elements	12, 45, 16, 19
*	*We also observed over 10 mKOs that failed to properly expand their wings post-eclosion, suggesting improper vein development, but we did not see visible vein deformities in these mKOs.
